# An RNA-centric global view of *Clostridioides difficile* reveals broad activity of Hfq in a clinically important Gram-positive bacterium

**DOI:** 10.1101/2020.08.10.244764

**Authors:** Manuela Fuchs, Vanessa Lamm-Schmidt, Falk Ponath, Laura Jenniches, Lars Barquist, Jörg Vogel, Franziska Faber

**Author notes:** authors contributed equally (Manuela Fuchs, Vanessa Lamm-Schmidt). Correspondence: Franziska Faber.

## Abstract

The Gram-positive human pathogen *Clostridioides difficile* has emerged as the leading cause of antibiotic-associated diarrhea. Despite growing evidence for a role of Hfq in RNA-based gene regulation in *C. difficile*, little is known about the bacterium’s transcriptome architecture and mechanisms of post-transcriptional control. Here, we have applied a suite of RNA-centric techniques, including transcription start site mapping, transcription termination mapping and Hfq RIP-seq, to generate a single-nucleotide resolution RNA map of *C. difficile* 630. Our transcriptome annotation provides information about 5’ and 3’ untranslated regions, operon structures and non-coding regulators, including 42 sRNAs. These transcriptome data are accessible via an open-access browser called ‘Clost-Base’. Our results indicate functionality of many conserved riboswitches and predict novel *cis*-regulatory elements upstream of MDR-type ABC transporters and transcriptional regulators. Recent studies have revealed a role of sRNA-based regulation in several Gram-positive bacteria but their involvement with the RNA-binding protein Hfq remains controversial. Here, sequencing the RNA ligands of Hfq reveals *in vivo* association of many sRNAs along with hundreds of potential target mRNAs in *C. difficile* providing evidence for a global role of Hfq in post-transcriptional regulation in a Gram-positive bacterium. Through integration of Hfq-bound transcripts and computational approaches we predict regulated target mRNAs for the novel sRNA AtcS encoding several adhesins and the conserved oligopeptide transporter *oppB* that influences sporulation initiation in *C. difficile*. Overall, these findings provide a potential mechanistic explanation for increased biofilm formation and sporulation in an *hfq* deletion strain and lay the foundation for understanding clostridial ribo regulation with implications for the infection process.
