## Supplemental Table 2 for "An RNA-centric global view of *Clostridioides difficile* reveals broad activity of Hfq in a clinically important Gram-positive bacterium"

### Sheet: Re-annotations
gene name	locus tag	description	TSS	Strand	old TSS type	new TSS type	old start	new start	New 5UTR length	Status	Comment
CDIF630_00115	CDIF630_00115	Uncharacterized protein	83998	+	Internal	Internal	83994	-	internal	unclear	no ideal SD associated with start codon, no downstream Start codon with associated SD existing annotation identical to CD630_00511 (Monot_2011)
CDIF630_00267	CDIF630_00267	Uncharacterized protein	203263	+	Internal	Internal	203203	203203	internal	unclear	annotation identical to CD630_01480 (Monot_2011), no downstream start codon with associated SD
int1	CDIF630_00483	integrase	435379	-	Internal	Primary	435414	435336	43	re-annotation	SD associated with new start codon new annotation identical to CD630_03550 (Monot_2011)
spaF	CDIF630_00606	ABC-type transport system, lantibiotic/multidrug-family ATP-binding protein	572432	+	Internal	Primary	572403	572472	40	re-annotation	SD associated with new start codon new annotation coincides with CD630_04780 (Monot_2011)
CDIF630_00682	CDIF630_00682	Putative lipoprotein BMP family ABC transporter substrate-binding protein	663238; 663320	+	Internal	Secondary; Primary	663300	663378	140; 58	re-annotation	SD associated with old and new start codon (but further upstream than usual for the new annotation), new annotation coincides with CD630_05700 / CDIF630_RS03435
spoVAE	CDIF630_00893	stage V sporulation protein AE	930623	+	Internal	Primary	930617	930623	0	re-annotation	new annotation leaderless, part of operon new annotation identical to CD630_07750 (Monot_2011)
CDIF630_01575	CDIF630_01575	putative oxidoreductase, fe-S subunit	1624850	-	Internal	Primary	1624859	1624808	42	re-annotation	no ideal SD upstream of old or new start codon new annotation coincides with CD630_14140 (Monot_2011)
CDIF630_02227	CDIF630_02227	ParA family protein, putative hydrolase	2303453	-	Internal	Primary	2303466	2303424	29	re-annotation	SD upstream of new start codon new annotation coincides with CD630_20080 (Monot_2011)
CDIF630_03528	CDIF630_03528	serine dehydratase subunit alpha family protein	3768900	-	Internal	Primary	3768908	3768884	16	unclear	no ideal SD upstream of new start codon old annotation identical to CD630_32320 (Monot_2011) new annotation identical to CDIF630_RS17685

### Sheet: new-ORFs
TSS	Strand	start	stop	5UTR length	ORF AA length	MW (kDa)	Comment	description	Structure / Domain search	ORF sequence
215703	-	215655	215548	48	35	4,37	potential SD associated with start codon	-	Non-cytoplasmatic: 1-17 Transmembrane helix: 17-34	MIQIFKLRFFVFKNNNNIIIYVSYLNIILFEIFIK
522701	+	522893	523030	192	45	4,94	no potential SD associated with start codon potential ORF coinciding with CDIF630_RS02820	Conjugal transfer protein	Disorder prediction: 1-45	MNTAISEDIRKRAIDKDSKAKNKDNFVSHDLSDDNDTSLVKAGSS
528481	+	528563	528703	82	46	5.31	type-I toxin, corresponding antitoxin: CDIF630nc_00011 potential SD associated with start codon potential ORF coinciding with CD630_04401	Putative phage protein	-	MENLMMSIITGVIASYIYDKLKSHSERPTKSGWELNIKFQKSKSSK
791347	-	791187	790879	230	79	6,27 (shortest peptide)	no potential SD associated with start codon potential ORF coinciding with CDIF630_RS03975, interrupted by several STOP codons	hypothetical protein	-	IYSVIEYSKGFKVIYGVLKYSKGFKLIYSLVEYSKRFKTIYNVVKYIQRDLN-SIVL-NIQRDLKQSIML-NIFKGI-S
1108665	+	1108748	1108909	83	53	6.12	type-I toxin, corresponding antitoxin: CDIF630nc_00031 potential SD associated with start codon potential ORF coinciding with CD630_09562	Putative phage protein	Transmembrane helix: 4-26 Cytoplasmic domain: 27-53	MNNFLLNVIAGVIASLIFCLICKVFLKVKSHSTRGKSKSGWEFDFKIKFHKFK
1126761	+	1126848	1126991	87	47	5.34	type-I toxin, corresponding antitoxin: CDIF630nc_00035 potential SD associated with start codon potential ORF coinciding with CD630_09771	Putative phage protein	Signal peptide: 1-22 Transmembrane helix: 4-21 Non-cytoplasmatic: 23-47	MSEFLLGVLASLTASFITYIISRKVKSHSGRSDFELDVKIKLNKKQH
1418489	+	1418574	1418726	85	50	5,81	type-I toxin, corresponding antitoxin: CDIF630nc_00042 potential SD associated with start codon potential ORF identical to CDIF630_RS06985 and CD630_12331	Putative phage protein	Transmembrane helix: 4-21 Cytoplasmic domain: 26-50	MDNFLFNVLASLTASVVVYLISKLFKKAKSHSRTKSDLRVEFKFIFKSKK
2105557	+	2105598	2105753	41	51	6,33	potential SD associated with start codon potential ORF coinciding with CD630_18311	hypothetical protein	Cytoplasmic domain: 1-11 Transmembrane helix: 12-32 Non-cytoplasmatic: 33-51	MKGILKELTAKLYSFFYFMFWGFYFSAGYFFYKNICTSFLVRPYFSDFEHK
2822927	-	2822902	2822786	25	38	4,19	no potential SD associated with start codon potential ORF coinciding with CDIF630_RS13610	uncharacterized protein	two potential beta strands	VGTDVALPNDEENFIVIYKIKLDTFSARLSTGKTHELG
2891842	+	2892002	2892109	160	35	4,22	potential SD associated with start codon, but further upstream than usual potential ORF coinciding with CDIF630_RS13900 Long 5'UTR, harboring c-di-GMP-I riboswitch	uncharacterized protein	two potential beta strands	MFRDKMDKCTHILTAYISSSYDYCNFLDTIYIPYS
3365033	-	3364949	3364806	84	47	5.4	type-I toxin, corresponding antitoxin: CDIF630nc_00093 potential SD associated with start codon potential ORF identical to CDIF630_RS06985 and CD630_28890	Putative phage protein	Signal peptide: 1-22 Transmembrane helix: 4-21 beta strand: 35-42 non-cytoplasmatic: 23-47	MSEFLLGVLASLTASFITYIISRKVKSHSGRSDFELDVKIKFNKKRH
3383127	-	3383044	3382833	83	53	6.12	type-I toxin, corresponding antitoxin: CDIF630nc_00098 potential SD associated with start codon potential ORF identical to CD630_29071	Putative phage protein	Transmembrane helix: 4-26 Cytoplasmic domain: 27-53	MNNFLLNVIAGVIASLIFCLICKVFLKVKSHSTRGKSKSGWEFDFKIKFHKFK
