## Supplemental Table 5 for "An RNA-centric global view of *Clostridioides difficile* reveals broad activity of Hfq in a clinically important Gram-positive bacterium"

### Sheet: sRNA
Final Name	Soutourina	Strand	Start-TSS	Start-PS	End	Length	NB result	Promoter	Terminator	Type	associated gene / ncRNA	Comments	Hfq co-IP	NB probe	probe sequence (5' - 3')
CDIF630nc_00001	not identified	+	185601	-	185858	311, 258	~215nt, ~258nt (corresponds to 2nd TSS)	-	yes	3UTR	CDIF630_00251, 3'-UTR of CDIF630_00250	Rfam: RNA has a conserved secondary structure called raiA which is conserved among Firmicutes and Actinobacteria, the function is unknown (Weinberg et al., 2017) Conservation analysis: Conserved within Clostridia also on the sequence level (e.g. Clostridium botulinum, Clostridium sporogenes)	no	FFO-67 (FFO-358, 359))	ctgacctggtttttgaccccacactcgcct
CDIF630nc_00003	RCd2 - CD630_n00030	-	246373	-	246227	147	~150nt (first terminator) and weaker signal at ~350nt (second terminator)	-	yes	cis-antisense (5UTR)	CDIF630_00304 (putative cell wall hydrolase that shares 38% identity with a L. monocytogenes autolysin, promotes bacterial infection in vivo and modulates the interaction with the host immune system, and 28% identity with B. subtilis LytE autolysin involved in cell wall turnover, cell separation during vegetative growth, and heat survival), CDIF630_00303, Monot_2011: CD630_01820	CDIF630nc_00003 is antisense to 5'UTR of CDIF630_00304, and antisense to3'UTR of CDIF630_00303 (product of ~350nt terminating from second terminator)	yes	-	-
CDIF630nc_00004	RCd7 - CD630_n00040	+	-	285785	285973	189	~190nt (main band), large band probably corresponding to full length mRNA	-	yes	3UTR	CDIF630_00338	absent in several C. difficile genomes, associated with IS200/IS605-like transposase gene, could be an IS605-orfB RNA motif, usually located in the 3' of transposase-encoding genes related to the IS605 family	no	-	-
CDIF630nc_00006	not identified	+	-	399224	399325	102	~102nt	-	yes	3UTR	cbiO (CDIF630_00455)		yes	FFO-293	CCTTATGATTTGGGGAATCATAAGGCAC
CDIF630nc_00007	not identified	+	404825	-	404989	165	not tested	sigA	yes	IGR	-		no	-	-
CDIF630nc_00009	not identified	-	471919	-	471712	208	~220nt, two large bands probably corresponding to full length mRNA	sigA, sigB	PS (471714)	5UTR	ldhA (CDIF630_00522)		no	FFO-230	agtttgaaattagttaactaacttgctgat
CDIF630nc_00012	RCd6 - CD630_n00170	-	565635	-	565538	98	main band at ~100nt, but additional bands (see comments)	-	yes	3UTR	blaR (CDIF630_00598)		yes	-	-
CDIF630nc_00013	CD630_n00200	+	597392	-	597491	100	main band at ~100nt, but additional bands (see comments)	-	yes	IGR	-		yes	-	-
CDIF630nc_00014	not identified	+	661796	-	661907	112	not tested	sigA, sigB	yes	3UTR	CDIF630_00680		no	-	-
CDIF630nc_00017	CD630_n00240	+	796440	-	796596	157	~160nt	sigA, sigB	yes	3UTR	CDIF630_00784		yes	-	-
CDIF630nc_00020	not identified	+	854750	-	854830	81	not tested	sigA	yes	3UTR	argS (CDIF630_00826)		yes	-	-
CDIF630nc_00021	CD630_n00290	-	904989	-	904839	151	~150nt	sigA	yes	IGR	-		no	FFO-35	actagggttaccagggggat
CDIF630nc_00022	overlapping with SQ495 (which is much longer)	-	923703	-	923629	75	~80nt	sigA	yes	cis-antisense (CDS)	srlB (CDIF630_00885)		yes	FFO-228	atagcacctattggcgtaggtactatacta
CDIF630nc_00026	not identified	-	1037030	-	1036729	302	not tested	sigA, sigB	PS (1036719)	5UTR	CDIF630_00995	Conservation analysis: homologs in Firmicutes (e.g. Streptococcus, Lactobacillus, Enterococcus)	yes	-	-
CDIF630nc_00028	not identified	+	1063951	-	1064016	66	~60nt	sigB	yes	3UTR	CDIF630_01016		yes	FFO-233	gaaggtagcgggggatttccgactaccttc
CDIF630nc_00029	CD630_n00340	-	1066410	-	1066247	164	~170nt	sigA	no	cis-antisense (3UTR)	CDIF630_01018		yes	-	-
CDIF630nc_00036	antisense to SQ726 (which is additionaly antisense to CD630_11241 = CDIF630_01269)	+	1307005	-	1307131	127	~130nt	-	yes	IGR	-		yes	-	-
CDIF630nc_00037	CD630_n00440	+	1307549	-	1307694	146	~146nt	-	yes	cis-antisense (sRNA)	CDIF630nc_00038		yes	-	-
CDIF630nc_00038	not identified	-	1307780	-	1307677	104	not tested	sigA, sigK	yes	cis-antisense (sRNA)	CDIF630nc_00037		yes	-	-
CDIF630nc_00047	not identified	-	1534048	-	1533965	84	~90nt	sigA, sigB	yes	cis-antisense (3UTR)	purB (CDIF630_01490)		no	-	-
CDIF630nc_00063	CD630_n00620	+	1927806	-	1928092	287	not tested	sigA, sigB	no	cis-antisense (CDS)	CDIF630_01852		yes	-	-
CDIF630nc_00066	not identified	+	-	2089279	2089370	92	not tested	-	yes	3UTR	tlpB7 (CDIF630_02021)		no	-	-
CDIF630nc_00069	CD630_n00640	+	2165318	-	2165714	397	not tested	-	no	3UTR	CDIF630_02082	Rfam: pemK motif which is widespread in Firmicutes and likely functions as a cis-regulatory element (Weinberg et al., 2017) absent in several C. difficile genomes, surrounded by conjugative transposase (CDIF630_02081 and CDIF630_02083)	no	-	-
CDIF630nc_00070	RCd1 - CD630_n00660	+	2183983	-	2184129	147	main band at ~120nt (additional bands at ~100nt and ~147nt)	sigA, sigB	yes	3UTR	CDIF630_02099	Rfam: skipping-rope motif which can be found in Firmicutes, Proteobacteria, Fusobacteria, Spirochaetes and some phages, they likely function in trans as small RNAs (Weinberg et al., 2017)	yes	FFO-87	gatttggcagggcggcgtatcctgcatctc
CDIF630nc_00071	overlaps with CD630_n00670 which is shorter, not overlapping with CIDF630_02133 coding region	-	2212687	-	2212616	72	~70	-	yes	cis-antisense (3UTR)	CDIF630_02133		yes	-	-
CDIF630nc_00072	not identified	-	2222094	-	2221996	99	weak bands at ~100, ~135	sigA	yes	3UTR	CDIF630_02144		yes	-	-
CDIF630nc_00073	overlaps with SQ1498 which is slightly longer, starting further upstream	-	2426562	-	2426406	157	~150nt	-	yes	3UTR	CDIF630_02338		no	-	-
CDIF630nc_00074	not identified	-	2544987	-	2544906	82	main band at ~200nt (additional bands at ~320nt and >1000nt)	-	yes	IGR	-		yes	-	-
CDIF630nc_00077	CD630_n00820	-	2664944	-	2664802	143	two weak bands at ~70nt and ~140nt	sigA, sigB	yes	cis-antisense (3UTR)	CDIF630_02555		no	-	-
CDIF630nc_00079	CD630_n00830	+	2704863	-	2705104	242	~240nt	-	yes	cis-antisense (CDS)	grdB (CDIF630_02589)		yes	FFO-56	ccaactatagcaatacctca
CDIF630nc_00083	overlaps with SQ1828, which is slightly longer, starting further upstream	-	2981334	-	2981204	131	yes, but several bands (see comments)	-	yes	3UTR	ltaE (CDIF630_02845)		yes	-	-
CDIF630nc_00085	not identified	+	3000253	-	3000454	202	double band at ~200nt	sigA	yes	IGR	-		yes	FFO-211	tcagaaaaccatagccttctgaaacaactt
CDIF630nc_00087	not identified	-	3086972	-	3086856	117	~120nt	sigH	PS(3086857)	5UTR	pfo (CDIF630_02936)		no	FFO-239	cacacatatagtcgcgcaaatactctatct
CDIF630nc_00088	CD630_n00910	-	3122081	-	3121967	115	~115nt	sigA	yes	3UTR	CDIF630_02969		yes	-	-
CDIF630nc_00089	CD630_n00930	-	3181637	3181581	3181311	327	~250nt (processed version)	sigH	yes	3UTR	CDIF630_03016		no	FFO-60	agttcattttgagacaccct
CDIF630nc_00090	not identified	+	3234421	-	3234502	82	~80nt	sigA	yes	cis-antisense (3UTR )	secA2 (CDIF630_03055)		yes	FFO-61	agcttctttttctgtgtgag
CDIF630nc_00091	not identified	-	-	3241303	3241223	81	~80nt (might be double band)	-	yes	3UTR	cwp11 (CDIF630_03058)		no	-	-
CDIF630nc_00095	not identified	-	3365474	-	3365386	89	~90nt	sigA	yes	cis-antisense (3UTR+CDS)	CDIF630_03159 (putative phage protein)	absent in several C. difficile genomes, associated with phage protein	no	-	-
CDIF630nc_00103	not identified	+	3906454	-	3906722	269	not tested	sigB	no	IGR	-	Rfam: uup motif which can be found in Firmicutes and Gammaproteobacteria, uup motif RNAs likely function as cis-regulatory elements (Weinberg et al., 2017)	yes	-	-
CDIF630nc_00105	not identified	-	3988733	-	3988653	81	~80nt	sigB	yes	cis-antisense (CDS)	not annotated		yes	-	-
CDIF630nc_00107	CD630_n01120	-	4090997	-	4090614	384	yes, but two bands > FFO220 (~ 450) and FFO-295 (~ 260 and ~ 450)	sigA	yes	IGR	-		yes	-	-
CDIF630nc_00108	not identified	-	4187214	-	4187077	138	main band at ~105nt (additional band at ~140nt)	-	yes	3UTR	metH (CDIF630_03918), the 3'end of CDIF630nc_108 is antisense to the 3'UTR of CDIF630_03917	sRNA is 3'UTR-derived from CDIF630_03918 but also antisense to 3'UTR of CDIF630_03917	yes	-	-

### Sheet: PTT
Final Name	Soutourina	Strand	Start	End	Length	NB result	Start-TSS	Promoter	Terminator	Type	associated gene / ncRNA	Comments	Hfq co-IP	NB probe	probe sequence (5' - 3')
CDIF630nc_00008	not identified	+	462556	462655	100	main band at ~70nt, but additional bands ~100nt and ~120nt	462556	-	yes	PTT	bglF (CDIF630_00515)	PTS system, beta-glucoside-specific IIABC component	yes	FFO-69	tcctgcctgcattaccagtaacatgtcttc
CDIF630nc_00010	not identified	-	512663	512787	125	~125nt	512787	sigA	yes	PTT	CDIF630_00554	putative conjugative transposon protein, absent in several C. difficile genomes	yes	FFO-28	gcttcatcaatttttccgta
CDIF630nc_00018	not identified	+	815608	815786	179	~145nt	815681	sigA, sigB	yes	PTT	infC (CDIF630_00798)	associated with an internal TSS (615681)	yes	FFO-34	cgtaaggtgagaagcggact
CDIF630nc_00023	not identified	+	973123	973297	175	not tested	973123	sigA, sigB	yes	PTT	bglF1 (CDIF630_00934)	PTS system, beta-glucoside-specific IIABC component, bglF1	yes	-	-
CDIF630nc_00027	not identified	-	1040327	1040642	316	not tested	1040642	sigA	yes	PTT	CDIF630_00998	ABC-type transport system, sugar-specific permease, Conservation analysis: homologs in Firmicutes (e.g. Lactobacillus, Enterococcus)	yes	-	-
CDIF630nc_00056	not identified	+	1750238	1750313	76	not tested	1750238	sigA	yes	PTT	CDIF630_01691	putative transporter	yes	-	-
CDIF630nc_00058	not identified	+	1780121	1780374	254	~250nt	1780121	sigA	yes	PTT	hisZ (CDIF630_01716)	ATP phosphoribosyltransferase, regulatory subunit	yes	-	-
CDIF630nc_00068	not identified	-	2156463	2156592	130	not tested	2156592	sigA, sigB	yes	PTT	CDIF630_02073	putative conjugative transposon protein, absent in several C. difficile genomes	yes	-	-
CDIF630nc_00084	not identified	-	2986417	2986634	218	double band at ~220nt	2986634	sigA	yes	PTT	CDIF630_02847	ABC-type transport system, pristinamycin /multidrug-family ATP-binding protein	no	FFO-237	ttctcattgtcctagttaccttgccctttc
CDIF630nc_00086	not identified	-	3067192	3067304	113	main band at ~120nt (additional bands at ~340nt and >1000nt)	3067304	sigA	yes	PTT	CDIF630_02922	transcription antiterminator, licT family	yes	FFO-238	taacctaggtattgcctgcttaccagtaac
CDIF630nc_00101	not identified	-	3626001	3626103	103	main band at ~80nt (additional band at ~105nt)	3626103	sigA	yes	PTT	bglG3 (CDIF630_03411)	transcription antiterminator, PTS operon regulator, bglG3	yes	-	-
CDIF630nc_00104	not identified	-	3914480	3914560	81	not tested	3914560	sigB	yes	PTT	CDIF630_03664	ABC-type transport system, multidrug-family ATP-binding protein	yes	-	-
CDIF630nc_00126	not identified	+	62401	62645	245	not tested	62401	sigA	yes	PTT	CDIF630_00097	transcriptional regulator with putative sugar-binding domain	no	-	-
CDIF630nc_00127	not identified	+	522701	523095	395	not tested	522701	-	yes	PTT	CDIF630_00564	putative conjugative transposon protein	no	-	-
CDIF630nc_00128	not identified	+	2476337	2476555	219	not tested	2476337	sigA	yes	PTT	CDIF630_02384	[FeFe]-hydrogenase system regulator	yes	-	-
CDIF630nc_00129	not identified	-	3275210	3275282	73	not tested	3275282	sigA	yes	PTT	CDIF630_03083	ABC-type transport system, multidrug-family ATP-binding / permease protein	yes	-	-
CDIF630nc_00130	not identified	-	3644069	3644187	119	not tested	3644187	-	yes	PTT	CDIF630_03423	transcription antiterminator, PTS operon regulator, bglG4	yes	-	-
CDIF630nc_00131	not identified	-	3920003	3920393	391	not tested	3920393	sigA	yes	PTT	CDIF630_03669	putative zinc finger protein, three consecutive termination events	yes	-	-
CDIF630nc_00132	not identified	-	3920144	3920393	250	not tested	3920393	sigA	yes	PTT	CDIF630_03669	putative zinc finger protein, three consecutive termination events	no	-	-
CDIF630nc_00133	not identified	-	3920216	3920393	178	not tested	3920393	sigA	yes	PTT	CDIF630_03669	putative zinc finger protein, three consecutive termination events	no	-	-

### Sheet: Rfam-riboregulators
target name	Rfam	Strand	Rfam Start	Rfam End	TSS (or PS)	3'end	associated gene	associated locus tag	target name2	name
c-di-GMP-I	RF01051	-	1127204	1127299	1127297	not detected	CDIF630nc_00044	CDIF630nc_00044	c-di-GMP-I	Group I intron
PreQ1	RF00522	-	1601524	1601548	1601591	not detected	CDIF630_01556	CDIF630_01556	PreQ1	putative amino acid amidase
c-di-GMP-I	RF01051	-	1638436	1638532	1638550	not detected	CDIF630_01586	CDIF630_01586	c-di-GMP-I	hypothetical protein
pan	RF01749	-	1737637	1737548	1737636	not detected	CDIF630_01680	CDIF630_01680	pan	uncharacterized protein
SAM	RF00162	-	1902114	1902219	1902247	1902079	CDIF630_01830	CDIF630_01830	SAM	putative D-methionine-binding lipoprotein
FMN	RF00050	-	1957846	1957967	1957989	1957761	ribD (CDIF630_01885)	CDIF630_01885	FMN	bifunctional diaminohydroxyphosphoribosylaminopyrimidine deaminase / 5-amino-6-(5-phosphoribosylamino)uracil reductase
PreQ1	RF00522	-	2066266	2066311	2066319	not detected	terD5 (CDIF630_01999)	CDIF630_01999	PreQ1	tellurium resistance protein terD
TPP	RF00059	-	2269817	2269916	2269935	2269791	CDIF630_02186	CDIF630_02186	TPP	putative thiamine binding protein
T-box	RF00230	-	2279302	2279039	2279326	2279019, 2279118	trpP (CDIF630_02197)	CDIF630_02197	T-box	putative tryptophan transport protein
T-box	RF00230	-	2332037	2331824	2332052	2331675, 2331800	argC (CDIF630_02255)	CDIF630_02255	T-box	N-acetyl-gamma-glutamyl-phosphate reductase
Lysine	RF00168	-	2353590	2353758	2353791	2353591	lysC (CDIF630_02276)	CDIF630_02276	Lysine	aspartokinase
Purine	RF00167	-	2420724	2420826	2420846	not detected	pbuG (CDIF630_02331)	CDIF630_02331	Purine	adenine / guanine / hypoxanthine permease
T-box	RF00230	-	2583305	2583072	2583326	2583047	asnC (CDIF630_02478)	CDIF630_02478	T-box	asparagine--tRNA ligase
Purine	RF00167	-	2679299	2679400	2679410	2679225	xpt (CDIF630_02568)	CDIF630_02568	Purine	xanthine phosphoribosyltransferase
SECIS_4	RF01990	-	2705134	2705097	internal	not detected	grdB (CDIF630_02589)	CDIF630_02589	SECIS_4	glycine reductase complex, protein b, gamma subunit (selenocysteine)
Glycine	RF00504	-	2710285	2710389	2710482	2710218	grdX (CDIF630_02597)	CDIF630_02597	Glycine	glycine reductase complex, GrdX component
ykkC-yxkD	RF00442	-	2746870	2746964	2746999	2746850	CDIF630_02633	CDIF630_02633	ykkC-yxkD	putative tRNA-binding protein
T-box	RF00230	-	2870932	2870721	2870948	2870695	argH (CDIF630_02747)	CDIF630_02747	T-box	argininosuccinate lyase
yybP-ykoY	RF00080	-	2876117	2876229	2876240	2876084	CDIF630_02751	CDIF630_02751	yybP-ykoY	calcium-transporting ATPase
T-box	RF00230	-	2900579	2900387	2900614	2900359	leuS (CDIF630_02772)	CDIF630_02772	T-box	Leucine-tRNA ligase
T-box	RF00230	-	3002646	3002406	3002865	3002386	mtnN (CDIF630_02863)	CDIF630_02863	T-box	bifunctional 5'-methylthioadenosine / S-adenosylhomocysteine nucleosidase
T-box	RF00230	-	3012590	3012358	3012606	3012334	ileS (CDIF630_02871)	CDIF630_02871	T-box	isoleucine--tRNA ligase
T-box	RF00230	-	3099702	3099447	3099751	3099422	asnA (CDIF630_02950)	CDIF630_02950	T-box	aspartate--ammonia ligase
c-di-GMP-I	RF01051	-	3251488	3251573	3251584	not detected	CDIF630_03060	CDIF630_03060	c-di-GMP-I	putative calcium-binding adhesion protein
c-di-GMP-I	RF01051	-	3287984	3288069	3288083	not detected	CDIF630_03094	CDIF630_03094	c-di-GMP-I	uncharacterized protein
c-di-GMP-II	RF01786	-	3291291	3291376	3291435	3291271	CDIF630_03096	CDIF630_03096	c-di-GMP-II	putative adhesin
Cobalamin	RF00174	-	3469640	3469459	3469650	3469355, 3469462	btuF (CDIF630_03283)	CDIF630_03283	Cobalamin	ABC-type transport system, cobalamin-specific extracellular solute-binding protein
Lysine	RF00168	-	3592477	3592298	3592519	3592223	CDIF630_03383	CDIF630_03383	Lysine	putative C4-dicarboxylate anaerobic carrier, DcuC family
T-box	RF00230	-	3798792	3798530	3798796	3798505	valS (CDIF630_03553)	CDIF630_03553	T-box	valine--tRNA ligase
c-di-GMP-II	RF01786	-	3811222	3811139	3811258 (PS)	not detected	CDIF630_03566	CDIF630_03566	c-di-GMP-II	two-component response regulator
Cobalamin	RF00174	-	4012085	4011906	sub-operon	4011829	cobQ (CDIF630_03743)	CDIF630_03743	Cobalamin	adenosylcobyric acid synthase (glutamine-hydrolysing)
c-di-GMP-II	RF01786	-	4090412	4090327	4090496	4090285	CDIF630_03826	CDIF630_03826	c-di-GMP-II	putative pilin protein
T-box	RF00230	-	4121165	4120919	4121190	4120893	metG (CDIF630_03854)	CDIF630_03854	T-box	methionine--tRNA ligase
SAM	RF00162	-	4190882	4190966	4190988	4190838	luxS (CDIF630_03920)	CDIF630_03920	SAM	S-ribosylhomocysteine lyase
T-box	RF00230	+	22916	23121	22886	23149	serS1 (CDIF630_00024)	CDIF630_00024	T-box	serine--tRNA ligase
T-box	RF00230	+	78300	78508	78221	78537	proS1 (CDIF630_00112)	CDIF630_00112	T-box	proline--tRNA ligase
L10_leader	RF00557	+	92705	92833	92698	92828	rplJ (CDIF630_00129)	CDIF630_00129	L10_leader	50S ribosomal protein L10
glmS	RF00234	+	168457	168634	168457 (PS)	not detected	glmS (CDIF630_00236)	CDIF630_00236	glmS	glucosamine--fructose-6-phosphate aminotransferase
SAM	RF00162	+	179452	179555	179417	179606	metK (CDIF630_00247)	CDIF630_00247	SAM	S-adenosylmethionine synthetase
FMN	RF00050	+	202037	202154	202004	202225	ribU (CDIF630_00266)	CDIF630_00266	FMN	riboflavin transporter
Purine	RF00167	+	261512	261613	261479	261750	guaA (CDIF630_00320)	CDIF630_00320	Purine	GMP synthase (glutamine-hydrolysing)
c-di-GMP-I	RF01051	+	314072	314162	314071	314229	flgB (CDIF630_00368)	CDIF630_00368	c-di-GMP-I	flagellar basal-body rod protein
Cobalamin	RF00174	+	396306	396498	396275	396613	cbiM (CDIF630_00452)	CDIF630_00452	Cobalamin	cobalt transport protein
ykkC-yxkD	RF00442	+	584147	584253	584119	584272	sugE (CDIF630_00617)	CDIF630_00617	ykkC-yxkD	quaternary ammonium compound-resistance protein
T-box	RF00230	+	667889	668127	667836, 667880	668148	thrS (CDIF630_00687)	CDIF630_00687	T-box	threonine--tRNA ligase
T-box	RF00230	+	834051	834285	833708	834309	pheS (CDIF630_00814)	CDIF630_00814	T-box	phenylalanyl-tRNA synthetase alpha chain
T-box	RF00230	+	901982	902192	901968	902217, 902352	CDIF630_00868	CDIF630_00868	T-box	ABC-type transport system, aminoacid-family extracellular solute-binding protein
T-box	RF00230	+	1137235	1137481	1137204	1137507	leuA (CDIF630_01125)	CDIF630_01125	T-box	2-isopropylmalate synthase
SAM	RF00162	+	1348699	1348805	1348672	1348839	hom1 (CDIF630_01314)	CDIF630_01314	SAM	homoserine dehydrogenase
T-box	RF00230	+	1473099	1473337	1473085	1473366	alaS (CDIF630_01436)	CDIF630_01436	T-box	alanine-tRNA synthetase
SAM	RF00162	+	1708764	1708870	1708728	1708914	metN (CDIF630_01654)	CDIF630_01654	SAM	ABC-type transport system, methionine-specific ATP-binding protein
T-box	RF00230	+	1747501	1747753	1747457	1747774	tyrS (CDIF630_01689)	CDIF630_01689	T-box	tyrosine tRNA ligase
T-box	RF00230	+	1795186	1795443	1795150	1795484	CDIF630_01733	CDIF630_01733	T-box	hypothetical protein
T-box	RF00230	+	1815560	1815800	1815548	1815824	hom2 (CDIF630_01751)	CDIF630_01751	T-box	homoserine dehydrogenase
T-box	RF00230	+	1815866	1816101	1815548	1816125	hom2 (CDIF630_01751)	CDIF630_01751	T-box	homoserine dehydrogenase
TPP	RF00059	+	1839219	1839311	1839194	not detected	thiD (CDIF630_01774)	CDIF630_01774	TPP	bifunctional hydroxymethylpyrimidine / phosphomethylpyrimidine kinase
Lysine	RF00168	+	1903471	1903647	1903453, 1903604	1903732	CDIF630_01834	CDIF630_01834	Lysine	putative na+ / h+ antiporter NhaC-like
Glycine	RF00504	+	1907053	1907157	1907035	1907302	gcvTPA (CDIF630_01838)	CDIF630_01838	Glycine	glycine cleavage system, subunit A
PreQ1	RF00522	+	1941047	1941090	1941050	1941159	iunH (CDIF630_01867)	CDIF630_01867	PreQ1	inosine / uridine-preferring nucleoside hydrolase
TPP	RF00059	+	1960748	1960859	1960723	1960845	thiC (CDIF630_01889)	CDIF630_01889	TPP	phosphomethylpyrimidine synthase
T-box	RF00230	+	1974361	1974572	1974337	1974596	codB (CDIF630_01905)	CDIF630_01905	T-box	putative cytosine permease
SECIS_4	RF01990	+	2003007	2003044	internal	not detected	CDIF630_01932	CDIF630_01932	SECIS_4	glycine/sarcosine/betaine reductase
speF	RF00518	+	2021315	2021368	2021215	2021440	CDIF630_01955	CDIF630_01955	speF	methyltransferase domain protein
yjdF	RF01764	+	2025113	2025210	2025115	not detected	CDIF630_01959	CDIF630_01959	yjdF	hypothetical protein
T-box	RF00230	+	2040074	2040336	2040052	2040363	CDIF630_01972	CDIF630_01972	T-box	ABC-type transport system, aminoacid-family extracellular solute-binding protein
T-box	RF00230	+	2051272	2051479	2051247	2051503, 2051631	argG (CDIF630_01984)	CDIF630_01984	T-box	argininosuccinate synthase
SAM	RF00162	+	2095327	2095429	2095300	2095468	metY (CDIF630_02027)	CDIF630_02027	SAM	O-acetylhomoserine sulfhydrylase
c-di-GMP-I	RF01051	+	2270557	2270646	2270538	not detected	CDIF630_02189	CDIF630_02189	c-di-GMP-I	hypothetical protein
c-di-GMP-I	RF01051	+	2282126	2282223	2282108	not detected	CDIF630_02204	CDIF630_02204	c-di-GMP-I	hypothetical protein
T-box	RF00230	+	2435939	2436170	2435925	2436193	thrC (CDIF630_02347)	CDIF630_02347	T-box	threonine synthase
Glycine	RF00504	+	2625130	2625218	2625019	2625219, 2625307	CDIF630_02511	CDIF630_02511	Glycine	sodium:alanine symporter
c-di-GMP-I	RF01051	+	2656443	2656532	2656425	not detected	CDIF630_02547	CDIF630_02547	c-di-GMP-I	hypothetical protein
c-di-GMP-I	RF01051	+	2891860	2891957	2891842	not detected	orphan	orphan	c-di-GMP-I	in close proximity to CRISPR12, but located on opposite strand
Purine	RF00167	+	3110081	3110182	3110071	not detected	adeP (CDIF630_02961)	CDIF630_02961	Purine	adenine permease AdeP
c-di-GMP-I	RF01051	+	3364508	3364603	3364500	not detected	CDIF630nc_00093	CDIF630nc_00093	c-di-GMP-I	type-I toxin-antitoxin system
Lysine	RF00168	+	3757582	3757756	3757559	3757808	asd (CDIF630_03520)	CDIF630_03520	Lysine	aspartate-semialdehyde dehydrogenase
c-di-GMP-II	RF01786	+	3785603	3785688	3785935	not detected	orphan	orphan	c-di-GMP-II	downstream of prdC
FMN	RF00050	+	3846184	3846299	3846161	3846408	CDIF630_03600	CDIF630_03600	FMN	transporter, major facilitator superfamily (MFS)
c-di-GMP-I	RF01051	+	3920778	3920874	3920760	not detected	CDIF630_03671	CDIF630_03671	c-di-GMP-I	hypothetical protein

### Sheet: Type-I-TA systems
TSS antitoxin	strand	antitoxin	Soutourina, 2019	TSS toxin	strand2	toxin	Soutourina, 2019 (2)	comment	associated CRISPR2
528750	-	CDIF630nc_00011	CD630_n00150	528480	+	not annotated	CD0440.1	see Table S2 new ORFs	-
1082359	-	CDIF630nc_00030	-	-	+	CDIF630_01038	-	CDIF630_01038 is not expressed	-
1108962	-	CDIF630nc_00032	RCd10	1108665	+	not annotated	CD0956.2	see Table S2 new ORFs	-
1109412	-	CDIF630nc_00033	AS CD0956.3	1109166	+	CDIF630_01087	CD0956.3		CRISPR 3
1126319	+	CDIF630nc_00034	-	1126634	-	CDIF630_01111			-
1127063	-	CDIF630nc_00035	RCd11	1126761	+	not annotated	CD0977.1	see Table S2 new ORFs	-
1418779	-	CDIF630nc_00042	SQ808	1418489	+	not annotated	CD1233.1	see Table S2 new ORFs	CRISPR 6
1629583	-	CDIF630nc_00049	CD630_n00500	1629302	+	CDIF630_01580	CD1418.2		CRISPR 7
1922213	-	CDIF630nc_00062	CD630_n00610	-	+	CDIF630_01847	CD1663.2	CDIF630_01847 not expressed	CRISPR 9
2649826	+	CDIF630nc_00076	SQ1641	2650116	-	CDIF630_02536	CD2299.1		CRISPR 11
2892749	+	CDIF630nc_00081	RCd8	2893046	-	CDIF630_02768	CD2517.1		CRISPR 12
3364734	+	CDIF630nc_00093	RCd12	3365033	-	not annotated	CD2889	see Table S2 new ORFs	-
3382380	+	CDIF630nc_00096	RCd9	3382626	-	CDIF630_03180	CD2907.1		CRISPR 16
3382830	+	CDIF630nc_00098	AS CD2907.2	3383127	-	not annotated	CD2907.2	see Table S2 new ORFs	-
